# Astrocytic chordin-like 1 (Chrdl1) is re-engaged early after ischemic stroke to regulate region-dependent GluA2 levels and neuronal vulnerability

**DOI:** 10.64898/2026.08.18.745607

**Authors:** BR Boyle, RB Hastings, A Patel, AJ Gleichman, ST Carmichael, E Blanco-Suarez

## Abstract

Neuronal vulnerability to ischemic stroke varies markedly across brain regions, yet the mechanisms underlying this selective susceptibility remain poorly understood. Here, we show that the developmental astrocytic protein Chordin-like 1 (Chrdl1) is repurposed after ischemic injury to regulate neuronal vulnerability. Chrdl1 expression stabilizes GluA2-containing AMPA receptors, limits delayed apoptotic neuronal death, and preserves hippocampal function early after focal ischemic stroke, whereas sustained Chrdl1 expression does not improve long-term recovery. These findings identify an unexpected neuroprotective role for Chrdl1 during acute ischemia that contrasts with its previously described function as a limiter of synaptic plasticity during recovery. Our work reveals that developmental astrocyte-derived signaling can be redeployed after brain injury, with distinct functions depending on the stage of stroke and region-dependent endogenous expression that together determine whether a conserved neuroprotective mechanism is engaged after ischemic stroke.
