## Supplementary material for "Astrocytic chordin-like 1 (Chrdl1) is re-engaged early after ischemic stroke to regulate region-dependent GluA2 levels and neuronal vulnerability": Table S1 Statistics

### Sheet: Figure 1 and S1
FIGURE 1
Figure 1C
GluA2-Vglut1 colocalized
2 hps	Mean	SEM	N		Unpaired Student's T test - Two tailed	P value	Summary	t, df
mCTX WT SHAM	1	0	4		mCTX WT sham vs mCTX WT STROKE	0.0596	ns	t=2.318, df=6
mCTX WT STROKE	0.8514	0.06412	4
GluA2 Total
2 hps	Mean	SEM	N		Unpaired Student's T test - Two tailed	P value	Summary	t, df
mCTX WT SHAM	1	0	4		mCTX WT sham vs mCTX WT STROKE	0.1216	ns	t=1.802, df=6
mCTX WT STROKE	0.8527	0.08173	4
VGluT1 Total
2 hps	Mean	SEM	N		Unpaired Student's T test - Two tailed	P value	Summary	t, df
mCTX WT SHAM	1	0	4		mCTX WT sham vs mCTX WT STROKE	0.8639	ns	t=0.1789, df=6
mCTX WT STROKE	0.9901	0.05508	4
Figure 1E
GluA2-Vglut1 colocalized
2 hps	Mean	SEM	N		Unpaired Student's T test - Two tailed	P value	Summary	t, df
HC WT SHAM	1	0	4		HC WT sham vs HC WT STROKE	<0.0001	****	t=15.00, df=6
HC WT STROKE	0.2562	0.04957	4
GluA2 Total
2 hps	Mean	SEM	N		Unpaired Student's T test - Two tailed	P value	Summary	t, df
HC WT SHAM	1	0	4		HC WT sham vs HC WT STROKE	0.0029	**	t=4.829, df=6
HC WT STROKE	0.5158	0.1003	4
VGluT1 Total
2 hps	Mean	SEM	N		Unpaired Student's T test - Two tailed	P value	Summary	t, df
HC WT SHAM	1	0	4		HC WT sham vs HC WT STROKE	0.0002	***	t=8.449, df=6
HC WT STROKE	0.5293	0.05571	4
Figure 1H
TUNEL+ DAPI+ (%)
1 dps	Mean	SEM	N		Unpaired Student's T test - Two tailed	P value	Summary	t, df
mCTX WT STROKE	29.53	4.887	4		mCTX WT STROKE vs HC WT STROKE	0.1939	ns	t=1.463, df=6
HC WT STROKE	38.98	4.224	4
Figure 1G
TUNEL+ NEUN+ (%)
1 dps	Mean	SEM	N		Unpaired Student's T test - Two tailed	P value	Summary	t, df
mCTX WT STROKE	12.52	1.706	4		mCTX WT STROKE vs HC WT STROKE	0.018	*	t=3.225, df=6
HC WT STROKE	43.31	9.394	4
FIGURE S1
Figure S1A
MRI lesion volume (mm3)
2 hps	Mean	SEM	N
HC WT STROKE	8.239	0.9508	11
mCTX WT STROKE	12.22	1.16	6

### Sheet: Figure 2 and S2
FIGURE 2
Figure 2C
Chrdl1+ area (µm2) per astrocyte
2 hps	Mean	SEM	N		Unpaired Student's T test - Two tailed	P value	Summary	t, df
mCTX WT SHAM	19.53	2.566	4		mCTX WT sham vs mCTX WT STROKE	0.0185	*	t=3.205, df=6
mCTX WT STROKE	29.15	1.561	4
Figure 2F
Chrdl1+ area (µm2) per astrocyte
2 hps	Mean	SEM	N		Unpaired Student's T test - Two tailed	P value	Summary	t, df
HC WT SHAM	3.002	0.4665	5		HC WT sham vs HC WT STROKE	0.5391	ns	t=0.6360, df=10
HC WT STROKE	3.56	0.6558	7
FIGURE S2
Figure S2A
Chrdl1 mRNA Fold Change
WT adult male tissue	Mean	SEM	N		Unpaired Student's T test - Two tailed	P value	Summary	t, df
mCTX WT	1	0	3		mCTX WT vs HC WT	0.0003	***	t=11.38, df=4
HC WT	0.1509	0.07463	3
Figure S2C
mRNA Fold Change
DIV 18-21	Mean	SEM	N		1way ANOVA with Holm-Šídák's multiple comparisons test	Mean Diff.	Below threshold?	Summary	Adjusted P value
GFAP	0.1184	0.01168	3		SYT1 vs GFAP	0.8816	Yes	***	0.0004
Iba1	0.0002286	0.00016	3		SYT1 vs Iba1	0.9998	Yes	****	<0.0001
SYT1	1	0	3		SYT1 vs GFGr4	0.9996	Yes	****	<0.0001
FGFr4	0.0004293	0.000214	3		SYT1 vs CSPG4	0.9762	Yes	***	0.0004
CSPG4	0.02376	0.0164	3

### Sheet: Figure 3 and S3
FIGURE 3
Figure 3C
No Reperfusion
Surface GluA2 levels	Mean	SEM	N		2way ANOVA with uncorrected Fisher's LSD	95.00% CI of diff.	Mean Diff.	Below threshold?	Summary	Individual P value
Vehicle-Control	1	0	4		Vehicle-Control vs Chrdl1-Control	-0.3142 to 0.03720	-0.1385	No	ns	0.1116
Vehicle-OGD	0.6019	0.04957	4		Vehicle-OGD vs Chrdl1-OGD	-0.6072 to -0.2558	-0.4315	Yes	***	0.0002
Chrdl1-Control	1.139	0.0834	4		Vehicle-Control vs Vehicle-OGD	0.2224 to 0.5738	0.3981	Yes	***	0.0003
Chrdl1-OGD	1.033	0.05996	4		Chrdl1-Control vs Chrdl1-OGD	-0.07060 to 0.2808	0.1051	No	ns	0.2169
No Reperfusion
Intracellular GluA2 levels	Mean	SEM	N		2way ANOVA with uncorrected Fisher's LSD	95.00% CI of diff.	Mean Diff.	Below threshold?	Summary	Individual P value
Vehicle - Control	1	0	4		Vehicle-Control vs Chrdl1-Control	-0.6629 to 0.3291	-0.1669	No	ns	0.4776
Vehicle-OGD	1.122	0.1703	4		Vehicle-OGD vs Chrdl1-OGD	-0.5384 to 0.4536	-0.04237	No	ns	0.8555
Chrdl1-Control	1.167	0.1749	4		Vehicle-Control vs Vehicle-OGD	-0.6183 to 0.3737	-0.1223	No	ns	0.6009
Chrdl1-OGD	1.165	0.2099	4		Chrdl1-Control vs Chrdl1-OGD	-0.4938 to 0.4982	0.002218	No	ns	0.9924
Figure 3E
Reperfusion
Surface GluA2 levels	Mean	SEM	N		2way ANOVA with uncorrected Fisher's LSD	95.00% CI of diff.	Mean Diff.	Below threshold?	Summary	Individual P value
Vehicle - Control	1	0	4		Vehicle-Control vs Chrdl1-Control	-0.6704 to 0.7404	0.03499	No	ns	0.9157
Vehicle-OGD	1.138	0.2503	4		Vehicle-OGD vs Chrdl1-OGD	-0.7695 to 0.6413	-0.0641	No	ns	0.8464
Chrdl1-Control	0.965	0.08552	4		Vehicle-Control vs Vehicle-OGD	-0.8430 to 0.5678	-0.1376	No	ns	0.6784
Chrdl1-OGD	1.202	0.3737	4		Chrdl1-Control vs Chrdl1-OGD	-0.9420 to 0.4687	-0.2367	No	ns	0.4788
Reperfusion
Intracellular GluA2 levels	Mean	SEM	N		2way ANOVA with uncorrected Fisher's LSD	95.00% CI of diff.	Mean Diff.	Below threshold?	Summary	Individual P value
Vehicle - Control	1	0	4		Vehicle-Control vs Chrdl1-Control	-0.3963 to 0.7477	0.1757	No	ns	0.5159
Vehicle-OGD	0.9555	0.2727	4		Vehicle-OGD vs Chrdl1-OGD	-0.8007 to 0.3433	-0.2287	No	ns	0.4008
Chrdl1-Control	0.8243	0.06901	4		Vehicle-Control vs Vehicle-OGD	-0.5274 to 0.6165	0.04455	No	ns	0.8681
Chrdl1-OGD	1.184	0.2423	4		Chrdl1-Control vs Chrdl1-OGD	-0.9319 to 0.2121	-0.3599	No	ns	0.1955
Figure 3G
% Area of Chrdl1
2 weeks post AAV injection Naïve mice	Mean	SEM	N		1way ANOVA with Holm-Sidak's multiple comparisons test	Mean Diff.	Below threshold?	Summary	Adjusted P value
Chrdl1 KO	1.418	0.331	3		Chrdl1 KO vs eGFP	-1.969	No	ns	0.1513
eGFP	3.387	0.4464	4		Chrdl1 KO vs Chrdl1 OE	-7.17	Yes	**	0.0012
Chrdl1 OE	8.588	1.228	4		eGFP vs Chrdl1 OE	-5.201	Yes	**	0.0039
Figure 3H
%	eGFP+, S100B+	eGFP+, S100B-
eGFP CA1	97.71	2.29
Figure 3J
GluA2-VGlut1 colocalized
2 hps	Mean	SEM	N		2way ANOVA with uncorrected Fisher's LSD	95.00% CI of diff.	Mean Diff.	Below threshold?	Summary	Individual P value
eGFP Sham	1	0	5		eGFP Sham vs Chrdl1 OE Sham	-1.887 to -0.3994	-1.143	Yes	**	0.0049
eGFP Stroke	0.276	0.08202	5		eGFP Stroke vs Chrdl1 OE Stroke	-2.317 to -0.8291	-1.573	Yes	***	0.0004
Chrdl1 OE Sham	2.143	0.3209	5		eGFP Sham vs eGFP Stroke	-0.01997 to 1.468	0.724	No	ns	0.0557
Chrdl1 OE Stroke	1.849	0.3696	5		Chrdl1 OE Sham vs Chrdl1 OE Stroke	-0.4497 to 1.038	0.2943	No	ns	0.414
Figure 3K
GluA2 Total
2 hps	Mean	SEM	N		2way ANOVA with uncorrected Fisher's LSD	95.00% CI of diff.	Mean Diff.	Below threshold?	Summary	Individual P value
eGFP Sham	1	0	5		eGFP Sham vs Chrdl1 OE Sham	-1.281 to -0.3540	-0.8174	Yes	**	0.0018
eGFP Stroke	0.3544	0.07864	5		eGFP Stroke vs Chrdl1 OE Stroke	-1.741 to -0.8139	-1.277	Yes	****	<0.0001
Chrdl1 OE Sham	1.817	0.2217	5		eGFP Sham vs eGFP Stroke	0.1822 to 1.109	0.6456	Yes	**	0.0093
Chrdl1 OE Stroke	1.632	0.2005	5		Chrdl1 OE Sham vs Chrdl1 OE Stroke	-0.2777 to 0.6491	0.1857	No	ns	0.4081
Figure 3L
VGluT1 Total
2 hps	Mean	SEM	N		2way ANOVA with uncorrected Fisher's LSD	95.00% CI of diff.	Mean Diff.	Below threshold?	Summary	Individual P value
eGFP Sham	1	0	5		eGFP Sham vs Chrdl1 OE Sham	-1.358 to -0.1917	-0.7748	Yes	*	0.0124
eGFP Stroke	0.4047	0.05013	5		eGFP Stroke vs Chrdl1 OE Stroke	-1.928 to -0.7619	-1.345	Yes	***	0.0002
Chrdl1 OE Sham	1.775	0.2406	5		eGFP Sham vs eGFP Stroke	0.01215 to 1.178	0.5953	Yes	*	0.0459
Chrdl1 OE Stroke	1.75	0.3016	5		Chrdl1 OE Sham vs Chrdl1 OE Stroke	-0.5581 to 0.6082	0.02503	No	ns	0.9286
FIGURE S3
Figure S3B
Fold change Chrdl1 mRNA
18-21 DIV	Mean	SEM	N
eGFP HEK-293T	1	0	4
Chrdl1 OE HEK-293T	6359	3860	4
Figure S3D
%	eGFP+, S100B+	eGFP-, S100B+
eGFP CA1	48.68	51.32
Figure S3F
% HA+ area
2 weeks post AAV injection Sham mice	Mean	SEM	N		1way ANOVA with Holm-Sidak's multiple comparisons test	Mean Diff.	Below threshold?	Summary	Adjusted P value
Chrdl1 KO	0.4399	0.1039	4		Chrdl1 KO vs eGFP	-0.4403	No	ns	0.6798
eGFP	0.8802	0.3293	4		Chrdl1 KO vs Chrdl1 OE	-4.687	Yes	**	0.0042
Chrdl1 OE	5.127	1.216	4		eGFP vs Chrdl1 OE	-4.246	Yes	**	0.0052
Figure S3H
Chrdl1+ area (µm2) per astrocyte
2 hps	Mean	SEM	N		2way ANOVA with uncorrected Fisher's LSD	95.00% CI of diff.	Mean Diff.	Below threshold?	Summary	Individual P value
eGFP Sham	1.347	0.2047	3		eGFP Sham vs Chrdl1 OE Sham	-20.88 to -8.015	-14.45	Yes	***	0.0008
eGFP Stroke	1.347	0.2047	3		eGFP Stroke vs Chrdl1 OE Stroke	-18.13 to -5.266	-11.7	Yes	**	0.003
Chrdl1 OE Sham	15.8	2.699	3		eGFP Sham vs eGFP Stroke	-6.434 to 6.434	0	No	ns	>0.9999
Chrdl1 OE Stroke	13.05	2.864	3		Chrdl1 OE Sham vs Chrdl1 OE Stroke	-3.684 to 9.183	2.749	No	ns	0.3533
Figure S3I
% Survival/Death after HC Stroke
Fraction of total N	% Died	% Survived	Total
eGFP HC Stroke	12.5	87.5	100
Chrdl1 OE HC Stroke	12.5	87.5	100
Figure S3J
Non-colocalized GluA2
2 hps	Mean	SEM	N		2way ANOVA with uncorrected Fisher's LSD	95.00% CI of diff.	Mean Diff.	Below threshold?	Summary	Individual P value
eGFP Sham	1	0	5		eGFP Sham vs Chrdl1 OE Sham	-1.371 to -0.2604	-0.8155	Yes	**	0.0067
eGFP Stroke	0.3735	0.09017	5		eGFP Stroke vs Chrdl1 OE Stroke	-2.028 to -0.9181	-1.473	Yes	****	<0.0001
Chrdl1 OE Sham	1.816	0.2006	5		eGFP Sham vs eGFP Stroke	0.07133 to 1.182	0.6265	Yes	*	0.0294
Chrdl1 OE Stroke	1.847	0.298	5		Chrdl1 OE Sham vs Chrdl1 OE Stroke	-0.5864 to 0.5239	-0.03125	No	ns	0.9065

### Sheet: Figure 4 
FIGURE 4
Figure 4C
% CC3+ neurons
No Reperfusion	Mean	SEM	N		2way ANOVA with uncorrected Fisher's LSD	95.00% CI of diff.	Mean Diff.	Below threshold?	Summary	Individual P value
Vehicle - Control	25.15	5.64	4		Vehicle-Control vs Chrdl1-Control	-20.07 to 19.74	-0.1656	No	ns	0.9858
Vehicle-OGD	33.93	6.995	4		Vehicle-OGD vs Chrdl1-OGD	-16.43 to 23.38	3.473	No	ns	0.7105
Chrdl1-Control	25.31	6.432	4		Vehicle-Control vs Vehicle-OGD	-28.69 to 11.12	-8.782	No	ns	0.3554
Chrdl1-OGD	30.45	6.694	4		Chrdl1-Control vs Chrdl1-OGD	-25.05 to 14.76	-5.143	No	ns	0.5838
Figure 4D
% CC3+ neurons
Reperfusion	Mean	SEM	N		2way ANOVA with uncorrected Fisher's LSD	95.00% CI of diff.	Mean Diff.	Below threshold?	Summary	Individual P value
Vehicle - Control	23.57	4.106	4		Vehicle-Control vs Chrdl1-Control	-25.06 to 9.705	-7.676	No	ns	0.3549
Vehicle-OGD	42.81	7.479	4		Vehicle-OGD vs Chrdl1-OGD	-2.630 to 32.13	14.75	No	ns	0.0892
Chrdl1-Control	31.25	5.993	4		Vehicle-Control vs Vehicle-OGD	-36.62 to -1.863	-19.24	Yes	*	0.0328
Chrdl1-OGD	28.06	4.309	4		Chrdl1-Control vs Chrdl1-OGD	-14.20 to 20.56	3.183	No	ns	0.6969
Figure 4F
TUNEL+DAPI+ (%)
2 hps	Mean	SEM	N		Unpaired Student's T test - Two tailed	P value	Summary	t, df
eGFP STROKE	2.35	0.5738	4		eGFP STROKE vs Chrdl1 OE STROKE	0.047	*	t=2.621, df=5
Chrdl1 OE STROKE	0.54	0.151	3
Figure 4G
TUNEL+NeuN+ (%)
2 hps	Mean	SEM	N		Unpaired Student's T test - Two tailed	P value	Summary	t, df
eGFP STROKE	0.545	0.09946	4		eGFP STROKE vs Chrdl1 OE STROKE	0.0817	ns	t=2.174, df=5
Chrdl1 OE STROKE	0.2267	0.1041	3
Figure 4iI
TUNEL+DAPI+ (%)
1 dps	Mean	SEM	N		Unpaired Student's T test - Two tailed	P value	Summary	t, df
eGFP STROKE	35.05	7.158	4		eGFP STROKE vs Chrdl1 OE STROKE	0.0611	ns	t=2.299, df=6
Chrdl1 OE STROKE	17.1	3.106	4
Figure 4J
TUNEL+NeuN+ (%)
1 dps	Mean	SEM	N		Unpaired Student's T test - Two tailed	P value	Summary	t, df
eGFP STROKE	50.92	7.947	4		eGFP STROKE vs Chrdl1 OE STROKE	0.0239	*	t=3.004, df=6
Chrdl1 OE STROKE	23.03	4.8	4
Figure 4L
1 dps	Mean	SEM	N		2way ANOVA with Holm-Sidak's multiple comparisons test	Mean diff.	Below threshold?	Summary	Adjusted P Value
eGFP STROKE	11.4724	1.50501	11		1 dps eGFP vs. Chrdl1 OE	1.646	No	ns	0.4724
Chrdl1 OE STROKE	9.82655	1.66803	11		8 dps eGFP vs. Chrdl1 OE	-0.551	No	ns	0.4572
8 dps	Mean	SEM	N		30 dps eGFP vs. Chrdl1 OE	-0.2153	No	ns	0.4821
eGFP STROKE	2.97545	0.329371	11
Chrdl1 OE STROKE	3.52644	0.642348	11		eGFP 1 vs 8 dps	8.497	Yes	***	0.0003
30 dps	Mean	SEM	N		eGFP 1 vs 30 dps	10.2	Yes	***	0.0002
eGFP STROKE	2.97545	0.165472	11		eGFP 8 vs 30 dps	1.706	Yes	***	0.0003
Chrdl1 OE STROKE	3.52644	0.249861	11
					Chrdl1 OE 1 vs 8 dps	6.3	Yes	**	0.0012
					Chrdl1 OE 1 vs 30 dps	8.342	Yes	***	0.0009
					Chrdl1 OE 8 vs 30 dps	2.042	Yes	**	0.0012

### Sheet: Figure 5 and S4
FIGURE 5
Figure 5A
Open Field Test
% Time in Center
Acute Phase	Mean	SEM	N		2way ANOVA with uncorrected Fisher's LSD	Predicted (LS) Mean diff.	95.00% CI of diff.	Below threshold?	Summary	Individual P Value
eGFP- Baseline	25.3	3.008	11		Baseline eGFP vs Chrdl1 OE	8.437	-4.039 to 20.91	No	ns	0.1787
eGFP- 1 dps	27.72	6.099	11		1 dps eGFP vs Chrdl1 OE	12.94	0.4593 to 25.41	Yes	*	0.0425
Chrdl1 OE- Baseline	16.86	2.731	9		eGFP Baseline vs 1 dps	-2.423	-14.72 to 9.872	No	ns	0.6837
Chrdl1 OE- 1 dps	14.79	3.942	9		Chrdl1 OE Baseline vs 1 dps	2.075	-11.52 to 15.67	No	ns	0.7521
Distance traveled (m)
Acute Phase	Mean	SEM	N		2way ANOVA with uncorrected Fisher's LSD	Predicted (LS) Mean diff.	95.00% CI of diff.	Below threshold?	Summary	Individual P Value
eGFP- Baseline	13.41	1.202	11		Baseline eGFP vs Chrdl1 OE	2.059	-2.553 to 6.672	No	ns	0.3712
eGFP- 1 dps	16.36	1.736	11		1 dps eGFP vs Chrdl1 OE	0.7507	-3.862 to 5.363	No	ns	0.7432
Chrdl1 OE- Baseline	11.35	1.354	9		eGFP Baseline vs 1 dps	-2.948	-7.100 to 1.204	No	ns	0.1531
Chrdl1 OE- 1 dps	15.61	2.038	9		Chrdl1 OE Baseline vs 1 dps	-4.257	-8.847 to 0.3331	No	ns	0.0671
Time immobile (s)
Acute Phase	Mean	SEM	N		2way ANOVA with uncorrected Fisher's LSD	Predicted (LS) Mean diff.	95.00% CI of diff.	Below threshold?	Summary	Individual P Value
eGFP- Baseline	71.95	14.41	11		Baseline eGFP vs Chrdl1 OE	-23.15	-68.54 to 22.23	No	ns	0.3077
eGFP- 1 dps	44.46	6.223	11		1 dps eGFP vs Chrdl1 OE	-61.45	-106.8 to -16.06	Yes	**	0.0094
Chrdl1 OE- Baseline	95.1	21.74	9		eGFP Baseline vs 1 dps	27.48	-10.17 to 65.14	No	ns	0.1426
Chrdl1 OE- 1 dps	105.9	19.76	9		Chrdl1 OE Baseline vs 1 dps	-10.81	-52.44 to 30.82	No	ns	0.592
Figure 5B
Open Field Test
% Time in Center
Subacute Phase	Mean	SEM	N		2way ANOVA with uncorrected Fisher's LSD	Predicted (LS) Mean diff.	95.00% CI of diff.	Below threshold?	Summary	Individual P Value
eGFP- Baseline	25.3	3.008	11		Baseline eGFP vs Chrdl1 OE	8.437	1.326 to 15.55	Yes	*	0.0214
eGFP- 8 dps	10.72	2.037	11		8 dps eGFP vs Chrdl1 OE	-0.6962	-7.807 to 6.415	No	ns	0.8437
Chrdl1 OE- Baseline	16.86	2.731	9		eGFP Baseline vs 8 dps	14.58	8.689 to 20.48	Yes	****	<0.0001
Chrdl1 OE- 8 dps	11.41	1.675	9		Chrdl1 OE Baseline vs 8 dps	5.45	-1.066 to 11.97	No	ns	0.0959
Distance traveled (m)
Subacute Phase	Mean	SEM	N		2way ANOVA with uncorrected Fisher's LSD	Predicted (LS) Mean diff.	95.00% CI of diff.	Below threshold?	Summary	Individual P Value
eGFP- Baseline	13.41	1.202	11		Baseline eGFP vs Chrdl1 OE	2.059	-2.989 to 7.108	No	ns	0.4135
eGFP- 8 dps	18.64	2.324	11		8 dps eGFP vs Chrdl1 OE	-2.224	-7.273 to 2.824	No	ns	0.3775
Chrdl1 OE- Baseline	11.35	1.354	9		eGFP Baseline vs 8 dps	-5.231	-9.178 to -1.283	Yes	*	0.0122
Chrdl1 OE- 8 dps	20.87	1.746	9		Chrdl1 OE Baseline vs 8 dps	-9.515	-13.88 to -5.151	Yes	***	0.0002
Time immobile (s)
Subacute Phase	Mean	SEM	N		2way ANOVA with uncorrected Fisher's LSD	Predicted (LS) Mean diff.	95.00% CI of diff.	Below threshold?	Summary	Individual P Value
eGFP- Baseline	71.95	14.41	11		Baseline eGFP vs Chrdl1 OE	-23.15	-82.30 to 35.99	No	ns	0.4324
eGFP- 8 dps	127.3	27.78	11		8 dps eGFP vs Chrdl1 OE	60.07	0.9261 to 119.2	Yes	*	0.0467
Chrdl1 OE- Baseline	95.1	21.74	9		eGFP Baseline vs 8 dps	-55.34	-95.49 to -15.18	Yes	**	0.0096
Chrdl1 OE- 8 dps	67.21	11.65	9		Chrdl1 OE Baseline vs 8 dps	27.89	-16.51 to 72.28	No	ns	0.2034
Figure 5C
Open Field Test
% Time in Center
Chronic Phase	Mean	SEM	N		2way ANOVA with uncorrected Fisher's LSD	Predicted (LS) Mean diff.	95.00% CI of diff.	Below threshold?	Summary	Individual P Value
eGFP- Baseline	25.3	3.008	11		Baseline eGFP vs Chrdl1 OE	8.437	-0.1265 to 17.00	No	ns	0.0533
eGFP- 30 dps	17.23	3.043	11		30 dps eGFP vs Chrdl1 OE	1.488	-7.075 to 10.05	No	ns	0.7265
Chrdl1 OE- Baseline	16.86	2.731	9		eGFP Baseline vs 30 dps	8.068	1.088 to 15.05	Yes	*	0.0259
Chrdl1 OE- 30 dps	15.74	2.949	9		Chrdl1 OE Baseline vs 30 dps	1.12	-6.597 to 8.837	No	ns	0.764
Distance traveled (m)
Chronic Phase	Mean	SEM	N		2way ANOVA with uncorrected Fisher's LSD	Predicted (LS) Mean diff.	95.00% CI of diff.	Below threshold?	Summary	Individual P Value
eGFP- Baseline	13.41	1.202	11		Baseline eGFP vs Chrdl1 OE	2.059	-2.690 to 6.809	No	ns	0.385
eGFP- 30 dps	20.76	2.306	11		30 dps eGFP vs Chrdl1 OE	1.328	-3.421 to 6.077	No	ns	0.5741
Chrdl1 OE- Baseline	11.35	1.354	9		eGFP Baseline vs 30 dps	-7.347	-11.28 to -3.413	Yes	***	0.001
Chrdl1 OE- 30 dps	19.43	1.186	9		Chrdl1 OE Baseline vs 30 dps	-8.078	-12.43 to -3.729	Yes	**	0.001
Time immobile (s)
Chronic Phase	Mean	SEM	N		2way ANOVA with uncorrected Fisher's LSD	Predicted (LS) Mean diff.	95.00% CI of diff.	Below threshold?	Summary	Individual P Value
eGFP- Baseline	71.95	14.41	11		Baseline eGFP vs Chrdl1 OE	-23.15	-79.69 to 33.38	No	ns	0.4116
eGFP- 30 dps	103	26.55	11		30 dps eGFP vs Chrdl1 OE	26.18	-30.35 to 82.71	No	ns	0.3539
Chrdl1 OE- Baseline	95.1	21.74	9		eGFP Baseline vs 30 dps	-31.05	-78.97 to 16.86	No	ns	0.1901
Chrdl1 OE- 30 dps	76.82	7.487	9		Chrdl1 OE Baseline vs 30 dps	18.28	-34.69 to 71.25	No	ns	0.4778
Figure 5D
Novel Object Recogition Test (NORT)
Discrimmination Index
Acute Phase	Mean	SEM	N		2way ANOVA with uncorrected Fisher's LSD	Predicted (LS) Mean diff	95.00% CI of diff.	Below threshold?	Summary	Individual P Value
eGFP- Baseline	0.2843	0.1524	11		Baseline eGFP vs Chrdl1 OE	0.3541	-0.05958 to 0.7678	No	ns	0.091
eGFP- 1 dps	0.2433	0.1171	11		1 dps eGFP vs Chrdl1 OE	-0.05106	-0.4648 to 0.3626	No	ns	0.8034
Chrdl1 OE- Baseline	-0.006514	0.1574	8		eGFP Baseline vs 1 dps	0.04098	-0.3600 to 0.4420	No	ns	0.8319
Chrdl1 OE- 1 dps	0.2617	0.1205	8		Chrdl1 OE Baseline vs 1 dps	-0.3642	-0.8344 to 0.1061	No	ns	0.1206
Recognition Index
Acute Phase	Mean	SEM	N		2way ANOVA with uncorrected Fisher's LSD	Predicted (LS) Mean diff	95.00% CI of diff.	Below threshold?	Summary	Individual P Value
eGFP- Baseline	0.5058	0.121	11		Baseline eGFP vs Chrdl1 OE	0.06113	-0.2604 to 0.3827	No	ns	0.7016
eGFP- 1 dps	0.5311	0.09683	11		1 dps eGFP vs Chrdl1 OE	0.008503	-0.3130 to 0.3300	No	ns	0.9575
Chrdl1 OE- Baseline	0.4786	0.0808	8		eGFP Baseline vs 1 dps	-0.02525	-0.3306 to 0.2801	No	ns	0.8636
Chrdl1 OE- 1 dps	0.4645	0.1267	8		Chrdl1 OE Baseline vs 1 dps	-0.07787	-0.4359 to 0.2802	No	ns	0.6521
*note: one of the videos corresponding to a Chrdl1 OE mouse at 1 dps was corrupted and impossible to analyze.
Figure 5E
Novel Object Recogition Test (NORT)
Discrimmination Index
Subacute Phase	Mean	SEM	N		2way ANOVA with uncorrected Fisher's LSD	Predicted (LS) Mean diff	95.00% CI of diff.	Below threshold?	Summary	Individual P Value
eGFP- Baseline	0.2843	0.1524	11		Baseline eGFP vs Chrdl1 OE	0.2908	-0.09845 to 0.6800	No	ns	0.1385
eGFP- 8 dps	0.2181	0.1126	11		8 dps eGFP vs Chrdl1 OE	-0.0837	-0.4729 to 0.3055	No	ns	0.6654
Chrdl1 OE- Baseline	-0.006514	0.1574	9		eGFP Baseline vs 8 dps	0.06619	-0.3935 to 0.5259	No	ns	0.7657
Chrdl1 OE- 8 dps	0.3018	0.1074	9		Chrdl1 OE Baseline vs 8 dps	-0.3083	-0.8165 to 0.1999	No	ns	0.2187
Recognition Index
Subacute Phase	Mean	SEM	N		2way ANOVA with uncorrected Fisher's LSD	Predicted (LS) Mean diff	95.00% CI of diff.	Below threshold?	Summary	Individual P Value
eGFP- Baseline	0.5058	0.121	11		Baseline eGFP vs Chrdl1 OE	0.02721	-0.2196 to 0.2740	No	ns	0.8243
eGFP- 8 dps	0.6086	0.0564	11		8 dps eGFP vs Chrdl1 OE	-0.04231	-0.2891 to 0.2045	No	ns	0.7301
Chrdl1 OE- Baseline	0.4786	0.0808	9		eGFP Baseline vs 8 dps	-0.1027	-0.3962 to 0.1907	No	ns	0.4714
Chrdl1 OE- 8 dps	0.6509	0.05389	9		Chrdl1 OE Baseline vs 8 dps	-0.1723	-0.4967 to 0.1521	No	ns	0.2792
Figure 5F
Novel Object Recogition Test (NORT)
Discrimmination Index
Chronic Phase	Mean	SEM	N		2way ANOVA with uncorrected Fisher's LSD	Predicted (LS) Mean diff	95.00% CI of diff.	Below threshold?	Summary	Individual P Value
eGFP- Baseline	0.2843	0.1524	11		Baseline eGFP vs Chrdl1 OE	0.2908	-0.05574 to 0.6373	No	ns	0.0974
eGFP- 30 dps	0.276	0.06651	11		30 dps eGFP vs Chrdl1 OE	0.09891	-0.2476 to 0.4454	No	ns	0.5663
Chrdl1 OE- Baseline	-0.006514	0.1574	9		eGFP Baseline vs 30 dps	0.008318	-0.3606 to 0.3773	No	ns	0.9627
Chrdl1 OE- 30 dps	0.1771	0.07246	9		Chrdl1 OE Baseline vs 30 dps	-0.1836	-0.5915 to 0.2243	No	ns	0.3569
Recognition Index
Chronic Phase	Mean	SEM	N		2way ANOVA with uncorrected Fisher's LSD	Predicted (LS) Mean diff	95.00% CI of diff.	Below threshold?	Summary	Individual P Value
eGFP- Baseline	0.5058	0.121	11		Baseline eGFP vs Chrdl1 OE	0.02721	-0.2030 to 0.2575	No	ns	0.8119
eGFP- 30 dps	0.6377	0.03323	11		8 dps eGFP vs Chrdl1 OE	0.04904	-0.1812 to 0.2793	No	ns	0.6684
Chrdl1 OE- Baseline	0.4786	0.0808	9		eGFP Baseline vs 8 dps	-0.1319	-0.3646 to 0.1008	No	ns	0.2493
Chrdl1 OE- 30 dps	0.5887	0.03628	9		Chrdl1 OE Baseline vs 8 dps	-0.1101	-0.3673 to 0.1472	No	ns	0.3806
Figure 5G
Barnes Maze- Probe day
Path efficiency
Subacute Phase	Mean	SEM	N		2way ANOVA with uncorrected Fisher's LSD	Predicted (LS) Mean diff.	95.00% CI of diff.	Below threshold?	Summary	Individual P Value
eGFP- Box A	0.1277	0.03539	11		Box A eGFP vs. Chrdl1 OE	-0.0964	-0.3305 to 0.1377	No	ns	0.4091
eGFP- Box B	0.4823	0.09093	11		Box B eGFP vs. Chrdl1 OE	0.07674	-0.1573 to 0.3108	No	ns	0.5103
Chrdl1 OE- Box A	0.2241	0.07812	9		eGFP Box A vs Box B	-0.3546	-0.5766 to -0.1325	Yes	**	0.0026
Chrdl1 OE- Box B	0.4056	0.111	9		Chrdl1 OE Box A vs Box B	-0.1814	-0.4269 to 0.06408	No	ns	0.1427
Path length (m)
Subacute Phase	Mean	SEM	N		2way ANOVA with uncorrected Fisher's LSD	Predicted (LS) Mean diff.	95.00% CI of diff.	Below threshold?	Summary	Individual P Value
eGFP- Box A	4.134	1.025	11		Box A eGFP vs. Chrdl1 OE	1.138	-1.440 to 3.717	No	ns	0.3766
eGFP- Box B	1.581	0.8512	11		Box B eGFP vs. Chrdl1 OE	-0.003889	-2.582 to 2.574	No	ns	0.9976
Chrdl1 OE- Box A	2.996	1.039	9		eGFP Box A vs Box B	2.553	0.1075 to 4.999	Yes	*	0.0412
Chrdl1 OE- Box B	1.585	0.457	9		Chrdl1 OE Box A vs Box B	1.411	-1.293 to 4.115	No	ns	0.2969
Latency to first investigation (s)
Subacute Phase	Mean	SEM	N		2way ANOVA with uncorrected Fisher's LSD	Predicted (LS) Mean diff.	95.00% CI of diff.	Below threshold?	Summary	Individual P Value
eGFP- Box A	74.97	19.68	11		Box A eGFP vs. Chrdl1 OE	24.11	-17.40 to 65.61	No	ns	0.2466
eGFP- Box B	12.38	4.641	11		Box B eGFP vs. Chrdl1 OE	-11.03	-52.54 to 30.48	No	ns	0.5933
Chrdl1 OE- Box A	50.87	17.88	9		eGFP Box A vs Box B	62.59	23.21 to 102.0	Yes	**	0.0027
Chrdl1 OE- Box B	23.41	9.601	9		Chrdl1 OE Box A vs Box B	27.46	-16.08 to 70.99	No	ns	0.2091
# errors
Subacute Phase	Mean	SEM	N		2way ANOVA with uncorrected Fisher's LSD	Predicted (LS) Mean diff.	95.00% CI of diff.	Below threshold?	Summary	Individual P Value
eGFP- Box A	29.5	6.421	10		Box A eGFP vs. Chrdl1 OE	12.5	-0.3973 to 25.40	No	ns	0.0571
eGFP- Box B	6.455	1.642	11		Box B eGFP vs. Chrdl1 OE	-2.434	-14.66 to 9.787	No	ns	0.6882
Chrdl1 OE- Box A	17	4.066	8		eGFP Box A vs Box B	23.05	11.17 to 34.93	Yes	***	0.0004
Chrdl1 OE- Box B	8.889	4.002	9		Chrdl1 OE Box A vs Box B	8.111	-5.101 to 21.32	No	ns	0.2207
Figure 5H
Barnes Maze- Probe day
Path efficiency
Chronic Phase	Mean	SEM	N		2way ANOVA with Holm-Šídák's multiple comparisons test	Predicted (LS) Mean diff.	Below threshold?	Summary	Individual P Value
eGFP- Box A	0.2304	0.08735	11		Box A eGFP vs. Chrdl1 OE	0.02979	No	ns	0.8237
eGFP- Box B	0.2745	0.08273	11		Box B eGFP vs. Chrdl1 OE	-0.07515	No	ns	0.5746
eGFP- Box C	0.4361	0.1086	11		Box C eGFP vs. Chrdl1 OE	0.1174	No	ns	0.3814
Chrdl1 OE- Box A	0.2006	0.07452	9		eGFP A vs. B	-0.04405	No	ns	0.7285
Chrdl1 OE- Box C	0.3496	0.1299	9		eGFP A vs. C	-0.2057	No	ns	0.2927
Chrdl1 OE- Box B	0.3187	0.05644	9		eGFP B vs. C	-0.1617	No	ns	0.3693
					Chrdl1 OE A vs. B	-0.149	No	ns	0.6428
					Chrdl1 OE A vs. C	-0.118	No	ns	0.6428
					Chrdl1 OE B vs. C	0.03094	No	ns	0.8254
Path length (m)
Chronic Phase	Mean	SEM	N		2way ANOVA with Holm-Šídák's multiple comparisons test	Predicted (LS) Mean diff.	Below threshold?	Summary	Individual P Value
eGFP- Box A	3.324	0.8194	11		Box A eGFP vs. Chrdl1 OE	0.08583	No	ns	0.9363
eGFP- Box B	2.767	0.9511	11		Box B eGFP vs. Chrdl1 OE	-0.1289	No	ns	0.9044
eGFP- Box C	1.299	0.323	11		Box C eGFP vs. Chrdl1 OE	0.07728	No	ns	0.9426
Chrdl1 OE- Box A	3.238	0.7481	9		eGFP A vs. B	0.557	No	ns	0.585
Chrdl1 OE- Box C	2.896	1.034	9		eGFP A vs. C	2.026	No	ns	0.1448
Chrdl1 OE- Box B	1.221	0.2136	9		eGFP B vs. C	1.469	No	ns	0.2831
					Chrdl1 OE A vs. B	0.3422	No	ns	0.7613
					Chrdl1 OE A vs. C	2.017	No	ns	0.2151
					Chrdl1 OE B vs. C	1.675	No	ns	0.2621
Latency to first investigation (s)
Chronic Phase	Mean	SEM	N		2way ANOVA with Holm-Šídák's multiple comparisons test	Predicted (LS) Mean diff.	Below threshold?	Summary	Individual P Value
eGFP- Box A	43.24	13.45	11		Box A eGFP vs. Chrdl1 OE	8.729	No	ns	0.5777
eGFP- Box B	37.08	15.67	11		Box B eGFP vs. Chrdl1 OE	4.637	No	ns	0.7621
eGFP- Box C	14.02	3.669	11		Box C eGFP vs. Chrdl1 OE	7.138	No	ns	0.6415
Chrdl1 OE- Box A	34.51	8.797	9		eGFP A vs. B	6.158	No	ns	0.6794
Chrdl1 OE- Box C	32.44	11.86	9		eGFP A vs. C	29.22	No	ns	0.1529
Chrdl1 OE- Box B	6.88	2.578	9		eGFP B vs. C	23.06	No	ns	0.2197
					Chrdl1 OE A vs. B	2.067	No	ns	0.8976
					Chrdl1 OE A vs. C	27.63	No	ns	0.2458
					Chrdl1 OE B vs. C	25.56	No	ns	0.2458
# errors
Chronic Phase	Mean	SEM	N		2way ANOVA with Holm-Šídák's multiple comparisons test	Predicted (LS) Mean diff.	Below threshold?	Summary	Individual P Value
eGFP- Box A	28.55	7.799	11		Box A eGFP vs. Chrdl1 OE	7.545	No	ns	0.3326
eGFP- Box B	17.82	5.943	11		Box B eGFP vs. Chrdl1 OE	-0.9596	No	ns	0.9015
eGFP- Box C	7.636	2.125	11		Box C eGFP vs. Chrdl1 OE	-0.1414	No	ns	0.9854
Chrdl1 OE- Box A	21	5.241	9		eGFP A vs. B	10.73	No	ns	0.2753
Chrdl1 OE- Box C	18.78	5.939	9		eGFP A vs. C	20.91	Yes	*	0.0181
Chrdl1 OE- Box B	7.778	2.146	9		eGFP B vs. C	10.18	No	ns	0.2753
					Chrdl1 OE A vs. B	2.222	No	ns	0.7847
					Chrdl1 OE A vs. C	13.22	No	ns	0.2907
					Chrdl1 OE B vs. C	11	No	ns	0.3273
FIGURE S4
Figure S4B
Open Field Test
Average speed (m/s)
Acute Phase	Mean	SEM	N		2way ANOVA with Holm-Šídák's multiple comparisons test	Mean diff.	Below threshold?	Summary	Adjusted P Value
eGFP- Baseline	0.04473	0.003966	11		Baseline (B) eGFP vs. Chrdl1 OE	0.006838	No	ns	0.2699
eGFP- 1 dps	0.05455	0.005819	11		1 dps eGFP vs. Chrdl1 OE	0.002434	No	ns	0.7886
eGFP- 8 dps	0.06218	0.007747	11		8 dps eGFP vs. Chrdl1 OE	-0.007374	No	ns	0.4566
eGFP- 30 dps	0.06909	0.007702	11		30 dps eGFP vs. Chrdl1 OE	0.004091	No	ns	0.6433
Chrdl1 OE- Baseline	0.03789	0.004498	9		eGFP B vs. 1	-0.009818	No	ns	0.4034
Chrdl1 OE- 1 dps	0.05211	0.006781	9		eGFP B vs. 8	-0.01745	No	ns	0.0881
Chrdl1 OE- 8 dps	0.06956	0.005815	9		eGFP B vs. 30	-0.02436	Yes	*	0.0304
Chrdl1 OE- 30 dps	0.065	0.003941	9		eGFP 1 vs. 8	-0.007636	No	ns	0.4326
					eGFP 1 vs. 30	-0.01455	No	ns	0.3147
					eGFP 8 vs. 30	-0.006909	No	ns	0.4326
					Chrdl1 OE B vs. 1	-0.01422	No	ns	0.258
					Chrdl1 OE B vs. 8	-0.03167	Yes	*	0.0116
					Chrdl1 OE B vs. 30	-0.02711	Yes	*	0.0116
					Chrdl1 OE 1 vs. 8	-0.01744	No	ns	0.1653
					Chrdl1 OE 1 vs. 30	-0.01289	No	ns	0.2994
					Chrdl1 OE 8 vs. 30	0.004556	No	ns	0.4001
Figure S4C
Novel Object Recognition Test (NORT)
Latency NO (s)
Acute Phase	Mean	SEM	N		2way ANOVA with uncorrected Fisher's LSD	Predicted (LS) Mean diff	95.00% CI of diff.	Below threshold?	Summary	Individual P Value
eGFP- Baseline	133.8	37.26	11		Baseline eGFP vs Chrdl1 OE	-26.14	-117.0 to 64.70	No	ns	0.5625
eGFP- 1 dps	50.05	28.79	11		1 dps eGFP vs Chrdl1 OE	30.93	-59.91 to 121.8	No	ns	0.4936
Chrdl1 OE- Baseline	159.9	34.4	8		eGFP Baseline vs 1 dps	83.73	7.841 to 159.6	Yes	*	0.0325
Chrdl1 OE- 1 dps	19.11	8.977	8		Chrdl1 OE Baseline vs 1 dps	140.8	51.82 to 229.8	Yes	**	0.0039
*note: one of the videos corresponding to a Chrdl1 OE mouse at 1 dps was corrupted and impossible to analyze.
Novel Object Recognition Test (NORT)
Latency NO (s)
Subacute Phase	Mean	SEM	N		2way ANOVA with uncorrected Fisher's LSD	Predicted (LS) Mean diff	95.00% CI of diff.	Below threshold?	Summary	Individual P Value
eGFP- Baseline	133.8	37.26	11		Baseline eGFP vs Chrdl1 OE	-26.14	-109.5 to 57.24	No	ns	0.5283
eGFP- 8 dps	38.4	14.55	11		8 dps eGFP vs Chrdl1 OE	1.65	-81.73 to 85.03	No	ns	0.9682
Chrdl1 OE- Baseline	159.9	34.4	9		eGFP Baseline vs 8 dps	95.37	16.11 to 174.6	Yes	*	0.0212
Chrdl1 OE- 8 dps	36.75	20.2	9		Chrdl1 OE Baseline vs 8 dps	123.2	30.22 to 216.1	Yes	*	0.0124
Novel Object Recognition Test (NORT)
Latency NO (s)
Chronic Phase	Mean	SEM	N		2way ANOVA with uncorrected Fisher's LSD	Predicted (LS) Mean diff	95.00% CI of diff.	Below threshold?	Summary	Individual P Value
eGFP- Baseline	133.8	37.26	11		Baseline eGFP vs Chrdl1 OE	-8.416	-88.16 to 71.33	No	ns	0.8317
eGFP- 30 dps	35.25	16.12	11		30 dps eGFP vs Chrdl1 OE	21.56	-58.19 to 101.3	No	ns	0.5869
Chrdl1 OE- Baseline	159.9	34.4	9		eGFP Baseline vs 30 dps	98.53	21.41 to 175.6	Yes	*	0.0152
Chrdl1 OE- 30 dps	13.63	9.779	9		Chrdl1 OE Baseline vs 30 dps	128.5	43.24 to 213.8	Yes	**	0.0053
Figure S4D
Barnes Maze Trials
Path Efficiency
Baseline	Mean	SEM	N		2way ANOVA with uncorrected Fisher's LSD	Mean diff.	Below threshold?	Summary	Adjusted P Value
eGFP Trial 1	0.3156	0.05655	11		Trial 1 eGFP vs. Chrdl1 OE	0.1028	No	ns	0.2145
eGFP Trial 2	0.3362	0.05695	11		Trial 2 eGFP vs. Chrdl1 OE	-0.08952	No	ns	0.2802
eGFP Trial 3	0.5206	0.07143	11		Trial 3 eGFP vs. Chrdl1 OE	0.05626	No	ns	0.534
eGFP Trial 4	0.5324	0.09317	11		Trial 4 eGFP vs. Chrdl1 OE	0.02123	No	ns	0.848
Chrdl1 OE Trial 1	0.2127	0.05642	9		eGFP 1 vs. 2	-0.02064	No	ns	0.8711
Chrdl1 OE Trial 2	0.4257	0.05672	9		eGFP 1 vs. 3	-0.205	Yes	*	0.0233
Chrdl1 OE Trial 3	0.4643	0.05252	9		eGFP 1 vs. 4	-0.2168	Yes	*	0.0233
Chrdl1 OE Trial 4	0.5112	0.05651	9		eGFP 2 vs. 3	-0.1844	Yes	*	0.0167
					eGFP 2 vs. 4	-0.1962	No	ns	0.0646
					eGFP 3 vs. 4	-0.01182	No	ns	0.8711
					Chrdl1 OE 1 vs. 2	-0.213	No	ns	0.1156
					Chrdl1 OE 1 vs. 3	-0.2516	Yes	*	0.0482
					Chrdl1 OE 1 vs. 4	-0.2984	Yes	**	0.01
					Chrdl1 OE 2 vs. 3	-0.0386	No	ns	0.7706
					Chrdl1 OE 2 vs. 4	-0.08544	No	ns	0.7706
					Chrdl1 OE 3 vs. 4	-0.04684	No	ns	0.7706
Path length (m)
Baseline	Mean	SEM	N		2way ANOVA with uncorrected Fisher's LSD	Mean diff.	Below threshold?	Summary	Adjusted P Value
eGFP Trial 1	2.211	0.2459	11		Trial 1 eGFP vs. Chrdl1 OE	-0.6513	No	ns	0.2872
eGFP Trial 2	1.514	0.1868	11		Trial 2 eGFP vs. Chrdl1 OE	0.1861	No	ns	0.4849
eGFP Trial 3	0.888	0.1869	11		Trial 3 eGFP vs. Chrdl1 OE	-0.2979	No	ns	0.4109
eGFP Trial 4	1.03	0.2337	11		Trial 4 eGFP vs. Chrdl1 OE	0.2377	No	ns	0.3632
Chrdl1 OE Trial 1	2.862	0.529	9		eGFP 1 vs. 2	0.6975	Yes	*	0.0187
Chrdl1 OE Trial 2	1.328	0.1821	9		eGFP 1 vs. 3	1.323	Yes	****	<0.0001
Chrdl1 OE Trial 3	1.186	0.2976	9		eGFP 1 vs. 4	1.181	Yes	****	<0.0001
Chrdl1 OE Trial 4	0.7928	0.09511	9		eGFP 2 vs. 3	0.6257	Yes	*	0.0103
					eGFP 2 vs. 4	0.4832	Yes	*	0.0446
					eGFP 3 vs. 4	-0.1425	No	ns	0.1946
					Chrdl1 OE 1 vs. 2	1.535	No	ns	0.1119
					Chrdl1 OE 1 vs. 3	1.677	No	ns	0.1402
					Chrdl1 OE 1 vs. 4	2.07	Yes	*	0.018
					Chrdl1 OE 2 vs. 3	0.1417	No	ns	0.7191
					Chrdl1 OE 2 vs. 4	0.5348	No	ns	0.1831
					Chrdl1 OE 3 vs. 4	0.3931	No	ns	0.4493
Latency to first investigate (s)
Baseline	Mean	SEM	N		2way ANOVA with uncorrected Fisher's LSD	Mean diff.	Below threshold?	Summary	Adjusted P Value
eGFP Trial 1	58.05	11.46	11		Trial 1 eGFP vs. Chrdl1 OE	-5.831	No	ns	0.7425
eGFP Trial 2	36.77	7.282	11		Trial 2 eGFP vs. Chrdl1 OE	8.815	No	ns	0.4114
eGFP Trial 3	21.12	4.905	11		Trial 3 eGFP vs. Chrdl1 OE	4.784	No	ns	0.4516
eGFP Trial 4	16.26	3.974	11		Trial 4 eGFP vs. Chrdl1 OE	6.869	No	ns	0.1409
Chrdl1 OE Trial 1	63.88	13.17	9		eGFP 1 vs. 2	21.28	No	ns	0.2617
Chrdl1 OE Trial 2	27.95	7.532	9		eGFP 1 vs. 3	36.92	Yes	*	0.0285
Chrdl1 OE Trial 3	16.34	3.815	9		eGFP 1 vs. 4	41.79	Yes	*	0.0148
Chrdl1 OE Trial 4	9.389	1.897	9		eGFP 2 vs. 3	15.64	No	ns	0.0721
					eGFP 2 vs. 4	20.51	No	ns	0.055
					eGFP 3 vs. 4	4.867	No	ns	0.2617
					Chrdl1 OE 1 vs. 2	35.93	No	ns	0.1882
					Chrdl1 OE 1 vs. 3	47.54	Yes	*	0.0338
					Chrdl1 OE 1 vs. 4	54.49	Yes	*	0.0182
					Chrdl1 OE 2 vs. 3	11.61	No	ns	0.2252
					Chrdl1 OE 2 vs. 4	18.56	No	ns	0.1882
					Chrdl1 OE 3 vs. 4	6.952	No	ns	0.2252
# errors
Baseline	Mean	SEM	N		2way ANOVA with uncorrected Fisher's LSD	Mean diff.	Below threshold?	Summary	Adjusted P Value
eGFP Trial 1	19.39	3.592	11		Trial 1 eGFP vs. Chrdl1 OE	-4.754	No	ns	0.3962
eGFP Trial 2	11.33	1.849	11		Trial 2 eGFP vs. Chrdl1 OE	-0.4815	No	ns	0.8427
eGFP Trial 3	8.455	2.385	11		Trial 3 eGFP vs. Chrdl1 OE	1.455	No	ns	0.6154
eGFP Trial 4	11.06	4.508	11		Trial 4 eGFP vs. Chrdl1 OE	7.135	No	ns	0.1485
Chrdl1 OE Trial 1	24.15	4.114	9		eGFP 1 vs. 2	8.061	No	ns	0.1879
Chrdl1 OE Trial 2	11.81	1.516	9		eGFP 1 vs. 3	10.94	No	ns	0.1692
Chrdl1 OE Trial 3	7	1.543	9		eGFP 1 vs. 4	8.333	No	ns	0.5403
Chrdl1 OE Trial 4	3.926	0.8104	9		eGFP 2 vs. 3	2.879	No	ns	0.5403
					eGFP 2 vs. 4	0.2727	No	ns	0.9448
					eGFP 3 vs. 4	-2.606	No	ns	0.5403
					Chrdl1 OE 1 vs. 2	12.33	No	ns	0.1064
					Chrdl1 OE 1 vs. 3	17.15	Yes	*	0.0222
					Chrdl1 OE 1 vs. 4	20.22	Yes	**	0.0053
					Chrdl1 OE 2 vs. 3	4.815	No	ns	0.1278
					Chrdl1 OE 2 vs. 4	7.889	Yes	*	0.0184
					Chrdl1 OE 3 vs. 4	3.074	No	ns	0.1278
Figure S4E
Barnes Maze Trials
Path Efficiency
Subacute	Mean	SEM	N		2way ANOVA with uncorrected Fisher's LSD	Mean diff.	Below threshold?	Summary	Adjusted P Value
eGFP Trial 1	0.2802	0.05932	11		Trial 1 eGFP vs. Chrdl1 OE	-0.02625	No	ns	0.7482
eGFP Trial 2	0.4096	0.05162	11		Trial 2 eGFP vs. Chrdl1 OE	0.05151	No	ns	0.5725
eGFP Trial 3	0.4177	0.07668	11		Trial 3 eGFP vs. Chrdl1 OE	0.03165	No	ns	0.7711
eGFP Trial 4	0.4106	0.06212	11		Trial 4 eGFP vs. Chrdl1 OE	-0.04371	No	ns	0.672
Chrdl1 OE Trial 1	0.3064	0.05448	9		eGFP 1 vs. 2	-0.1294	No	ns	0.151
Chrdl1 OE Trial 2	0.3581	0.07285	9		eGFP 1 vs. 3	-0.1375	No	ns	0.2144
Chrdl1 OE Trial 3	0.386	0.07487	9		eGFP 1 vs. 4	-0.1304	No	ns	0.1714
Chrdl1 OE Trial 4	0.4543	0.08008	9		eGFP 2 vs. 3	-0.008116	No	ns	0.9994
					eGFP 2 vs. 4	-0.001013	No	ns	0.9994
					eGFP 3 vs. 4	0.007104	No	ns	0.9994
					Chrdl1 OE 1 vs. 2	-0.05162	No	ns	0.892
					Chrdl1 OE 1 vs. 3	-0.07959	No	ns	0.892
					Chrdl1 OE 1 vs. 4	-0.1479	No	ns	0.589
					Chrdl1 OE 2 vs. 3	-0.02797	No	ns	0.892
					Chrdl1 OE 2 vs. 4	-0.09624	No	ns	0.892
					Chrdl1 OE 3 vs. 4	-0.06826	No	ns	0.892
Path length (m)
Subacute	Mean	SEM	N		2way ANOVA with uncorrected Fisher's LSD	Mean diff.	Below threshold?	Summary	Adjusted P Value
eGFP Trial 1	2.237	0.2175	11		Trial 1 eGFP vs. Chrdl1 OE	0.07074	No	ns	0.8992
eGFP Trial 2	1.541	0.2449	11		Trial 2 eGFP vs. Chrdl1 OE	-0.2193	No	ns	0.5688
eGFP Trial 3	1.295	0.2462	11		Trial 3 eGFP vs. Chrdl1 OE	-0.1596	No	ns	0.6787
eGFP Trial 4	1.183	0.1476	11		Trial 4 eGFP vs. Chrdl1 OE	-0.2804	No	ns	0.5241
Chrdl1 OE Trial 1	2.167	0.5007	9		eGFP 1 vs. 2	0.6961	No	ns	0.1475
Chrdl1 OE Trial 2	1.76	0.2869	9		eGFP 1 vs. 3	0.9426	Yes	*	0.0238
Chrdl1 OE Trial 3	1.454	0.2876	9		eGFP 1 vs. 4	1.054	Yes	**	0.006
Chrdl1 OE Trial 4	1.463	0.3987	9		eGFP 2 vs. 3	0.2465	No	ns	0.7683
					eGFP 2 vs. 4	0.3582	No	ns	0.53
					eGFP 3 vs. 4	0.1117	No	ns	0.7683
					Chrdl1 OE 1 vs. 2	0.4061	No	ns	0.8601
					Chrdl1 OE 1 vs. 3	0.7123	No	ns	0.8601
					Chrdl1 OE 1 vs. 4	0.7031	No	ns	0.8601
					Chrdl1 OE 2 vs. 3	0.3062	No	ns	0.8601
					Chrdl1 OE 2 vs. 4	0.297	No	ns	0.8601
					Chrdl1 OE 3 vs. 4	-0.009148	No	ns	0.9826
Latency to first investigate (s)
Subacute	Mean	SEM	N		2way ANOVA with uncorrected Fisher's LSD	Mean diff.	Below threshold?	Summary	Adjusted P Value
eGFP Trial 1	33.87	4.139	11		Trial 1 eGFP vs. Chrdl1 OE	0.9497	No	ns	0.936
eGFP Trial 2	23.75	3.945	11		Trial 2 eGFP vs. Chrdl1 OE	-1.366	No	ns	0.8378
eGFP Trial 3	24.12	5.988	11		Trial 3 eGFP vs. Chrdl1 OE	6.021	No	ns	0.398
eGFP Trial 4	17.21	2.367	11		Trial 4 eGFP vs. Chrdl1 OE	-9.161	No	ns	0.4432
Chrdl1 OE Trial 1	32.92	10.78	9		eGFP 1 vs. 2	10.12	No	ns	0.4117
Chrdl1 OE Trial 2	25.11	5.247	9		eGFP 1 vs. 3	9.747	No	ns	0.4426
Chrdl1 OE Trial 3	18.1	3.489	9		eGFP 1 vs. 4	16.66	Yes	*	0.019
Chrdl1 OE Trial 4	26.37	11.16	9		eGFP 2 vs. 3	-0.3727	No	ns	0.9581
					eGFP 2 vs. 4	6.542	No	ns	0.4426
					eGFP 3 vs. 4	6.915	No	ns	0.4426
					Chrdl1 OE 1 vs. 2	7.804	No	ns	0.8627
					Chrdl1 OE 1 vs. 3	14.82	No	ns	0.7529
					Chrdl1 OE 1 vs. 4	6.552	No	ns	0.9086
					Chrdl1 OE 2 vs. 3	7.015	No	ns	0.674
					Chrdl1 OE 2 vs. 4	-1.252	No	ns	0.9086
					Chrdl1 OE 3 vs. 4	-8.267	No	ns	0.8627
# errors
Subacute	Mean	SEM	N		2way ANOVA with uncorrected Fisher's LSD	Mean diff.	Below threshold?	Summary	Adjusted P Value
eGFP Trial 1	14.27	2.782	11		Trial 1 eGFP vs. Chrdl1 OE	0.1987	No	ns	0.9704
eGFP Trial 2	9.848	1.762	11		Trial 2 eGFP vs. Chrdl1 OE	-1.485	No	ns	0.6307
eGFP Trial 3	9.667	1.706	11		Trial 3 eGFP vs. Chrdl1 OE	0.4444	No	ns	0.8671
eGFP Trial 4	10.48	1.682	11		Trial 4 eGFP vs. Chrdl1 OE	0.9663	No	ns	0.8197
Chrdl1 OE Trial 1	14.07	4.457	9		eGFP 1 vs. 2	4.424	No	ns	0.4134
Chrdl1 OE Trial 2	11.33	2.46	9		eGFP 1 vs. 3	4.606	No	ns	0.6118
Chrdl1 OE Trial 3	9.222	1.982	9		eGFP 1 vs. 4	3.788	No	ns	0.6225
Chrdl1 OE Trial 4	9.519	1.982	9		eGFP 2 vs. 3	0.1818	No	ns	0.9683
					eGFP 2 vs. 4	-0.6364	No	ns	0.9683
					eGFP 3 vs. 4	-0.8182	No	ns	0.9522
					Chrdl1 OE 1 vs. 2	2.741	No	ns	0.9235
					Chrdl1 OE 1 vs. 3	4.852	No	ns	0.918
					Chrdl1 OE 1 vs. 4	4.556	No	ns	0.9235
					Chrdl1 OE 2 vs. 3	2.111	No	ns	0.9235
					Chrdl1 OE 2 vs. 4	1.815	No	ns	0.9235
					Chrdl1 OE 3 vs. 4	-0.2963	No	ns	0.9235
Figure S4F
Barnes Maze Trials
Path Efficiency
Chronic	Mean	SEM	N		2way ANOVA with uncorrected Fisher's LSD	Mean diff.	Below threshold?	Summary	Adjusted P Value
eGFP Trial 1	0.3812	0.0577	11		Trial 1 eGFP vs. Chrdl1 OE	0.006307	No	ns	0.947
eGFP Trial 2	0.369	0.07255	11		Trial 2 eGFP vs. Chrdl1 OE	0.01441	No	ns	0.8679
eGFP Trial 3	0.4121	0.09324	11		Trial 3 eGFP vs. Chrdl1 OE	-0.01858	No	ns	0.8648
eGFP Trial 4	0.432	0.09635	11		Trial 4 eGFP vs. Chrdl1 OE	-0.04657	No	ns	0.685
Chrdl1 OE Trial 1	0.3749	0.07339	9		eGFP 1 vs. 2	0.01223	No	ns	0.9922
Chrdl1 OE Trial 2	0.3546	0.04475	9		eGFP 1 vs. 3	-0.03081	No	ns	0.9922
Chrdl1 OE Trial 3	0.4306	0.05314	9		eGFP 1 vs. 4	-0.05078	No	ns	0.9922
Chrdl1 OE Trial 4	0.4786	0.0585	9		eGFP 2 vs. 3	-0.04303	No	ns	0.9922
					eGFP 2 vs. 4	-0.06301	No	ns	0.9878
					eGFP 3 vs. 4	-0.01998	No	ns	0.9922
					Chrdl1 OE 1 vs. 2	0.02033	No	ns	0.8456
					Chrdl1 OE 1 vs. 3	-0.05569	No	ns	0.8456
					Chrdl1 OE 1 vs. 4	-0.1037	No	ns	0.5475
					Chrdl1 OE 2 vs. 3	-0.07602	No	ns	0.5336
					Chrdl1 OE 2 vs. 4	-0.124	No	ns	0.5475
					Chrdl1 OE 3 vs. 4	-0.04796	No	ns	0.8456
Path length (m)
Chronic	Mean	SEM	N		2way ANOVA with uncorrected Fisher's LSD	Mean diff.	Below threshold?	Summary	Adjusted P Value
eGFP Trial 1	1.534	0.1574	11		Trial 1 eGFP vs. Chrdl1 OE	-0.02447	No	ns	0.9316
eGFP Trial 2	1.186	0.1888	11		Trial 2 eGFP vs. Chrdl1 OE	-0.2427	No	ns	0.4303
eGFP Trial 3	1.329	0.2111	11		Trial 3 eGFP vs. Chrdl1 OE	0.2236	No	ns	0.4018
eGFP Trial 4	1.353	0.2518	11		Trial 4 eGFP vs. Chrdl1 OE	0.2922	No	ns	0.3344
Chrdl1 OE Trial 1	1.559	0.2318	9		eGFP 1 vs. 2	0.348	No	ns	0.6695
Chrdl1 OE Trial 2	1.429	0.2334	9		eGFP 1 vs. 3	0.2052	No	ns	0.9381
Chrdl1 OE Trial 3	1.106	0.152	9		eGFP 1 vs. 4	0.1812	No	ns	0.946
Chrdl1 OE Trial 4	1.061	0.1508	9		eGFP 2 vs. 3	-0.1427	No	ns	0.946
					eGFP 2 vs. 4	-0.1668	No	ns	0.946
					eGFP 3 vs. 4	-0.02402	No	ns	0.946
					Chrdl1 OE 1 vs. 2	0.1297	No	ns	0.8753
					Chrdl1 OE 1 vs. 3	0.4533	No	ns	0.3432
					Chrdl1 OE 1 vs. 4	0.4979	No	ns	0.3432
					Chrdl1 OE 2 vs. 3	0.3236	No	ns	0.5551
					Chrdl1 OE 2 vs. 4	0.3681	No	ns	0.4473
					Chrdl1 OE 3 vs. 4	0.04459	No	ns	0.8753
Latency to first investigate (s)
Chronic	Mean	SEM	N		2way ANOVA with uncorrected Fisher's LSD	Mean diff.	Below threshold?	Summary	Adjusted P Value
eGFP Trial 1	19.46	2.322	11		Trial 1 eGFP vs. Chrdl1 OE	5.09	No	ns	0.094
eGFP Trial 2	15.84	3.034	11		Trial 2 eGFP vs. Chrdl1 OE	-2.708	No	ns	0.6414
eGFP Trial 3	17.56	3.382	11		Trial 3 eGFP vs. Chrdl1 OE	3.681	No	ns	0.4072
eGFP Trial 4	16.8	3.306	11		Trial 4 eGFP vs. Chrdl1 OE	4.371	No	ns	0.3222
Chrdl1 OE Trial 1	14.37	1.69	9		eGFP 1 vs. 2	3.627	No	ns	0.9384
Chrdl1 OE Trial 2	18.54	4.811	9		eGFP 1 vs. 3	1.902	No	ns	0.9693
Chrdl1 OE Trial 3	13.88	2.714	9		eGFP 1 vs. 4	2.667	No	ns	0.9384
Chrdl1 OE Trial 4	12.43	2.739	9		eGFP 2 vs. 3	-1.726	No	ns	0.9695
					eGFP 2 vs. 4	-0.9606	No	ns	0.9695
					eGFP 3 vs. 4	0.7652	No	ns	0.9695
					Chrdl1 OE 1 vs. 2	-4.17	No	ns	0.898
					Chrdl1 OE 1 vs. 3	0.4926	No	ns	0.898
					Chrdl1 OE 1 vs. 4	1.948	No	ns	0.898
					Chrdl1 OE 2 vs. 3	4.663	No	ns	0.898
					Chrdl1 OE 2 vs. 4	6.119	No	ns	0.3456
					Chrdl1 OE 3 vs. 4	1.456	No	ns	0.898
Latency to first investigate (s)
Chronic	Mean	SEM	N		2way ANOVA with uncorrected Fisher's LSD	Mean diff.	Below threshold?	Summary	Adjusted P Value
eGFP Trial 1	19.46	2.322	11		Trial 1 eGFP vs. Chrdl1 OE	5.09	No	ns	0.094
eGFP Trial 2	15.84	3.034	11		Trial 2 eGFP vs. Chrdl1 OE	-2.708	No	ns	0.6414
eGFP Trial 3	17.56	3.382	11		Trial 3 eGFP vs. Chrdl1 OE	3.681	No	ns	0.4072
eGFP Trial 4	16.8	3.306	11		Trial 4 eGFP vs. Chrdl1 OE	4.371	No	ns	0.3222
Chrdl1 OE Trial 1	14.37	1.69	9		eGFP 1 vs. 2	3.627	No	ns	0.9384
Chrdl1 OE Trial 2	18.54	4.811	9		eGFP 1 vs. 3	1.902	No	ns	0.9693
Chrdl1 OE Trial 3	13.88	2.714	9		eGFP 1 vs. 4	2.667	No	ns	0.9384
Chrdl1 OE Trial 4	12.43	2.739	9		eGFP 2 vs. 3	-1.726	No	ns	0.9695
					eGFP 2 vs. 4	-0.9606	No	ns	0.9695
					eGFP 3 vs. 4	0.7652	No	ns	0.9695
					Chrdl1 OE 1 vs. 2	-4.17	No	ns	0.898
					Chrdl1 OE 1 vs. 3	0.4926	No	ns	0.898
					Chrdl1 OE 1 vs. 4	1.948	No	ns	0.898
					Chrdl1 OE 2 vs. 3	4.663	No	ns	0.898
					Chrdl1 OE 2 vs. 4	6.119	No	ns	0.3456
					Chrdl1 OE 3 vs. 4	1.456	No	ns	0.898
# errors
Chronic	Mean	SEM	N		2way ANOVA with uncorrected Fisher's LSD	Mean diff.	Below threshold?	Summary	Adjusted P Value
eGFP Trial 1	10.48	1.108	11		Trial 1 eGFP vs. Chrdl1 OE	1.263	No	ns	0.4408
eGFP Trial 2	9.03	1.753	11		Trial 2 eGFP vs. Chrdl1 OE	-0.266	No	ns	0.912
eGFP Trial 3	9.439	1.502	11		Trial 3 eGFP vs. Chrdl1 OE	3.476	No	ns	0.0518
eGFP Trial 4	9.182	1.783	11		Trial 4 eGFP vs. Chrdl1 OE	3.108	No	ns	0.1553
Chrdl1 OE Trial 1	9.222	1.156	9		eGFP 1 vs. 2	1.455	No	ns	0.9761
Chrdl1 OE Trial 2	9.296	1.601	9		eGFP 1 vs. 3	1.045	No	ns	0.9761
Chrdl1 OE Trial 3	5.963	0.6247	9		eGFP 1 vs. 4	1.303	No	ns	0.9761
Chrdl1 OE Trial 4	6.074	1.078	9		eGFP 2 vs. 3	-0.4091	No	ns	0.9945
					eGFP 2 vs. 4	-0.1515	No	ns	0.9945
					eGFP 3 vs. 4	0.2576	No	ns	0.9945
					Chrdl1 OE 1 vs. 2	-0.07407	No	ns	0.9848
					Chrdl1 OE 1 vs. 3	3.259	Yes	*	0.0347
					Chrdl1 OE 1 vs. 4	3.148	No	ns	0.1303
					Chrdl1 OE 2 vs. 3	3.333	No	ns	0.247
					Chrdl1 OE 2 vs. 4	3.222	No	ns	0.247
					Chrdl1 OE 3 vs. 4	-0.1111	No	ns	0.9848
